# RNA Sensing and Innate Immunity Constitutes a Barrier for Interspecies Chimerism

**DOI:** 10.1101/2023.03.07.531624

**Authors:** Yingying Hu, Hai-Xi Sun, Masahiro Sakurai, Amanda E. Jones, Lizhong Liu, Tianlei Cheng, Canbin Zheng, Jie Li, Benjamin Ravaux, Zhou Luo, Yi Ding, Tianbin Liu, Yan Wu, Elizabeth H. Chen, Zhijian J. Chen, John M. Abrams, Ying Gu, Jun Wu

## Abstract

Interspecies chimera formation with human pluripotent stem cells (PSCs) holds great promise to generate humanized animal models and provide donor organs for transplant. However, the approach is currently limited by low levels of human cells ultimately represented in chimeric embryos. Different strategies have been developed to improve chimerism by genetically editing donor human PSCs. To date, however, it remains unexplored if human chimerism can be enhanced in animals through modifying the host embryos. Leveraging the interspecies PSC competition model, here we discovered retinoic acid-inducible gene I (RIG-I)-like receptor (RLR) signaling, an RNA sensor, in “winner” cells plays an important role in the competitive interactions between co-cultured mouse and human PSCs. We found that genetic inactivation of *Ddx58/Ifih1-Mavs-Irf7* axis compromised the “winner” status of mouse PSCs and their ability to outcompete PSCs from evolutionarily distant species during co-culture. Furthermore, by using *Mavs*-deficient mouse embryos we substantially improved unmodified donor human cell survival. Comparative transcriptome analyses based on species-specific sequences suggest contact-dependent human-to-mouse transfer of RNAs likely plays a part in mediating the cross-species interactions. Taken together, these findings establish a previously unrecognized role of RNA sensing and innate immunity in “winner” cells during cell competition and provides a proof-of-concept for modifying host embryos, rather than donor PSCs, to enhance interspecies chimerism.
