## Supplementary Table 1 for "RNA Sensing and Innate Immunity Constitutes a Barrier for Interspecies Chimerism"

### Sheet: d1
Supplemental Table 1. KEGG pathway analysis of up-regulated genes in co-cultured mEpiSCs
Category	Term	Count	%	PValue	Genes	List Total	Pop Hits	Pop Total	Fold Enrichment	Bonferroni	Benjamini	FDR
KEGG_PATHWAY	mmu04060:Cytokine-cytokine receptor interaction	34	8.25243	5.75132e-14	CSF1R, CCL12, CSF3, CSF2, CSF1, CXCL1, CSF2RB, IL2RG, CXCL2, TNF, CXCL5, CXCL16, CCL9, CCL8, CCL7, CCL6, CCL5, CCL4, CCL3, CCL2, CCR1, IL11, TGFB1, TSLP, IFNGR2, TNFRSF10B, INHBA, OSMR, CSF2RB2, CXCL10, IL1A, IL6, IL1B, PF4	225	242	7691	4.80246	1.13869e-11	1.13876e-11	9.25963e-12
KEGG_PATHWAY	mmu04668:TNF signaling pathway	22	5.33981	3.49394e-12	CCL12, JUN, CSF2, VCAM1, MLKL, CSF1, RIPK3, MMP3, CXCL1, FOS, CXCL3, PTGS2, TNF, MMP9, CXCL2, CXCL10, IL6, MMP14, IL1B, CCL5, CCL2, JUNB	225	109	7691	6.89916	6.91809e-10	3.459e-10	2.81262e-10
KEGG_PATHWAY	mmu04380:Osteoclast differentiation	22	5.33981	6.35552e-11	CSF1R, JUN, TGFB1, SPI1, NCF1, CSF1, STAT1, ITGB3, IFNGR2, NCF4, CYBB, TREM2, FOS, TNF, FCGR1, IL1A, FCGR3, TYROBP, IL1B, FOSB, FCGR2B, JUNB	225	126	7691	5.96832	1.25839e-08	4.19464e-09	3.4108e-09
KEGG_PATHWAY	mmu04151:PI3K-Akt signaling pathway	36	8.73786	9.64323e-11	CSF1R, CSF3, CSF1, ITGB3, TNC, THBS2, IL2RG, THBS1, FGF7, FGF8, SPP1, PDGFRB, PDGFRA, ITGA2, FN1, VEGFC, NGF, OSMR, GNG11, GNG13, COL1A1, IL6, COL3A1, COL1A2, COL4A2, COL5A1, COL6A2, COL5A3, FGF18, COL5A2, COL6A1, COL6A3, PIK3AP1, SGK1, EPHA2, TLR2	225	351	7691	3.50587	1.90936e-08	4.7734e-09	3.8814e-09
KEGG_PATHWAY	mmu05323:Rheumatoid arthritis	18	4.36893	1.28844e-10	IL11, CCL12, JUN, TGFB1, CSF2, CSF1, MMP3, ITGB2, FOS, TNF, CXCL5, IL1A, IL6, IL1B, CCL5, CCL3, CCL2, TLR2	225	82	7691	7.50341	2.55111e-08	5.10223e-09	4.14878e-09
KEGG_PATHWAY	mmu04640:Hematopoietic cell lineage	18	4.36893	2.34971e-10	CSF1R, IL11, CSF3, CSF2, ITGAM, CSF1, ITGB3, ITGA2, TNF, FCGR1, IL1A, IL6, IL1B, CD38, CD14, CD34, CD33, CD44	225	85	7691	7.23859	4.65243e-08	7.34048e-09	5.96878e-09
KEGG_PATHWAY	mmu05140:Leishmaniasis	16	3.8835	2.59512e-10	JUN, TGFB1, ITGAM, NCF1, STAT1, IFNGR2, NCF4, ITGB2, FOS, PTGS2, TNF, FCGR1, IL1A, FCGR3, IL1B, TLR2	225	64	7691	8.54556	5.13834e-08	7.34048e-09	5.96878e-09
KEGG_PATHWAY	mmu04512:ECM-receptor interaction	18	4.36893	4.17453e-10	ITGB3, ITGA2, TNC, FN1, THBS2, THBS1, COL1A1, COL3A1, COL1A2, COL4A2, COL5A1, COL6A2, COL5A3, COL5A2, COL6A1, SPP1, COL6A3, CD44	225	88	7691	6.99182	8.26557e-08	1.0332e-08	8.40125e-09
KEGG_PATHWAY	mmu04062:Chemokine signaling pathway	24	5.82524	9.74164e-09	CCR1, CCL12, NCF1, STAT1, STAT3, CXCL1, CXCL3, GNG11, CXCL2, CXCL5, GNG13, CXCL16, CXCL10, HCK, CCL9, CCL8, CCL7, CCL6, CCL5, CCL4, CCL3, RAC2, CCL2, PF4	225	196	7691	4.18558	1.92884e-06	2.14316e-07	1.74267e-07
KEGG_PATHWAY	mmu05146:Amoebiasis	18	4.36893	3.84463e-08	SERPINB2, TGFB1, CSF2, ITGAM, ITGB2, FN1, TNF, COL1A1, IL6, COL3A1, COL1A2, COL4A2, COL5A1, COL5A3, IL1B, COL5A2, CD14, TLR2	225	117	7691	5.2588	7.61234e-06	7.61237e-07	6.18986e-07
KEGG_PATHWAY	mmu05144:Malaria	12	2.91262	8.75853e-08	IL6, CCL12, CSF3, VCAM1, TGFB1, IL1B, ITGB2, CCL2, THBS2, THBS1, TNF, TLR2	225	48	7691	8.54556	1.73417e-05	1.46845e-06	1.19404e-06
KEGG_PATHWAY	mmu05205:Proteoglycans in cancer	23	5.58252	8.89971e-08	TGFB1, LUM, ITGB3, CAV1, ITGA2, WNT7B, STAT3, WNT5A, TWIST2, FN1, FZD10, THBS1, TNF, MMP9, DCN, COL1A1, COL1A2, PLAU, HCLS1, WNT3, CD44, HBEGF, TLR2	225	203	7691	3.87286	1.76213e-05	1.46845e-06	1.19404e-06
KEGG_PATHWAY	mmu04145:Phagosome	21	5.09709	9.96876e-08	MSR1, ITGAM, NCF1, ITGB3, ITGA2, H2-M2, H2-Q7, NCF4, H2-K1, ITGB2, THBS2, THBS1, CTSS, FCGR1, MARCO, FCGR3, TUBB2A, OLR1, CD14, FCGR2B, TLR2	225	171	7691	4.19782	1.97379e-05	1.51832e-06	1.23459e-06
KEGG_PATHWAY	mmu04510:Focal adhesion	23	5.58252	1.26219e-07	PDGFRB, PDGFRA, JUN, ITGB3, CAV1, ITGA2, TNC, FN1, VEGFC, THBS2, THBS1, COL1A1, COL3A1, COL1A2, COL4A2, COL5A1, COL6A2, COL5A3, COL5A2, COL6A1, SPP1, RAC2, COL6A3	225	207	7691	3.79802	2.4991e-05	1.78509e-06	1.45152e-06
KEGG_PATHWAY	mmu05164:Influenza A	20	4.85437	4.75217e-07	CCL12, JUN, RSAD2, STAT1, DDX58, IFNGR2, TNFRSF10B, TNF, IFIH1, CXCL10, IL1A, IL6, OAS2, IL1B, CCL5, IRF7, CCL2, TRIM25, NLRP3, IKBKE	225	171	7691	3.99792	9.40885e-05	6.27286e-06	5.10066e-06
KEGG_PATHWAY	mmu05168:Herpes simplex infection	22	5.33981	5.89708e-07	CCL12, SP100, JUN, STAT1, DDX58, IFNGR2, H2-M2, H2-Q7, H2-K1, FOS, PILRA, IFIT1, TNF, IFIH1, IL6, OAS2, IL1B, CCL5, IRF7, CCL2, IKBKE, TLR2	225	208	7691	3.61543	0.000116755	7.29764e-06	5.93394e-06
KEGG_PATHWAY	mmu04620:Toll-like receptor signaling pathway	15	3.64078	1.14286e-06	JUN, STAT1, FOS, TNF, CXCL10, IL6, IL1B, CCL5, CCL4, IRF7, SPP1, CCL3, CD14, IKBKE, TLR2	225	101	7691	5.07657	0.00022626	1.33109e-05	1.08235e-05
KEGG_PATHWAY	mmu05133:Pertussis	13	3.15534	1.2358e-06	C1QB, C1QA, JUN, ITGAM, ITGB2, FOS, TNF, CXCL5, IL1A, IL6, IL1B, NLRP3, CD14	225	74	7691	6.00498	0.000244659	1.35938e-05	1.10536e-05
KEGG_PATHWAY	mmu05150:Staphylococcus aureus infection	11	2.6699	1.32939e-06	FCGR1, C1QB, C1QA, FCGR3, ITGAM, C5AR1, ITGB2, FPR1, C3AR1, FPR2, FCGR2B	225	50	7691	7.52009	0.000263186	1.38537e-05	1.12649e-05
KEGG_PATHWAY	mmu05142:Chagas disease (American trypanosomiasis)	15	3.64078	1.45586e-06	C1QB, C1QA, CCL12, JUN, TGFB1, IFNGR2, SERPINE1, FOS, TNF, IL6, IL1B, CCL5, CCL3, CCL2, TLR2	225	103	7691	4.97799	0.00028822	1.44131e-05	1.17197e-05
KEGG_PATHWAY	mmu04623:Cytosolic DNA-sensing pathway	12	2.91262	1.91183e-06	ZBP1, CXCL10, IL6, RIPK3, DDX58, IL1B, CCL5, CCL4, IRF7, TMEM173, IFI202B, IKBKE	225	64	7691	6.40917	0.000378471	1.80258e-05	1.46573e-05
KEGG_PATHWAY	mmu05132:Salmonella infection	13	3.15534	2.20671e-06	JUN, CSF2, IFNGR2, CXCL1, FOS, CXCL3, CXCL2, IL1A, IL6, IL1B, CCL4, CCL3, CD14	225	78	7691	5.69704	0.000436833	1.98604e-05	1.61491e-05
KEGG_PATHWAY	mmu05321:Inflammatory bowel disease (IBD)	11	2.6699	6.46244e-06	IL1A, IL6, JUN, TGFB1, STAT1, IL1B, IFNGR2, STAT3, IL2RG, TNF, TLR2	225	59	7691	6.37296	0.00127875	5.56332e-05	4.52371e-05
KEGG_PATHWAY	mmu05200:Pathways in cancer	29	7.03883	9.99737e-06	CSF1R, SPI1, FZD10, PTGS2, FGF7, EDNRA, FGF8, RAC2, WNT3, PDGFRB, PDGFRA, JUN, CDKN2B, TGFB1, CDKN2A, STAT1, ITGA2, WNT7B, WNT5A, STAT3, FN1, VEGFC, FOS, GNG11, MMP9, GNG13, IL6, COL4A2, FGF18	225	395	7691	2.50958	0.00197753	8.24783e-05	6.70657e-05
KEGG_PATHWAY	mmu05152:Tuberculosis	18	4.36893	1.31779e-05	TGFB1, FCER1G, ITGAM, STAT1, IFNGR2, SPHK1, ITGB2, TNF, CTSS, FCGR1, IL1A, IL6, FCGR3, IL1B, CD14, CLEC4E, FCGR2B, TLR2	225	176	7691	3.49591	0.00260584	0.000104369	8.48658e-05
KEGG_PATHWAY	mmu05134:Legionellosis	10	2.42718	3.41999e-05	IL6, ITGAM, IL1B, ITGB2, CXCL1, CD14, CXCL3, TNF, CXCL2, TLR2	225	57	7691	5.99688	0.00674882	0.000260445	0.000211776
KEGG_PATHWAY	mmu05162:Measles	15	3.64078	3.83682e-05	STAT1, DDX58, IFNGR2, STAT3, TNFRSF10B, IL2RG, IFIH1, IL1A, IL6, OAS2, IL1B, IRF7, FCGR2B, IKBKE, TLR2	225	136	7691	3.7701	0.00756827	0.000281367	0.000228788
KEGG_PATHWAY	mmu05166:HTLV-I infection	22	5.33981	5.00052e-05	PDGFRB, PDGFRA, EGR1, CDKN2B, JUN, TGFB1, CSF2, SPI1, VCAM1, CDKN2A, H2-M2, WNT7B, H2-Q7, WNT5A, H2-K1, ITGB2, FZD10, FOS, IL2RG, TNF, IL6, WNT3	225	276	7691	2.72467	0.00985242	0.000353608	0.00028753
KEGG_PATHWAY	mmu04064:NF-kappa B signaling pathway	12	2.91262	0.000109914	VCAM1, PLAU, DDX58, IL1B, CCL4, TRIM25, CD14, BCL2A1D, PTGS2, BCL2A1A, TNF, BCL2A1B	225	97	7691	4.22873	0.021529	0.000750447	0.000610212
KEGG_PATHWAY	mmu04015:Rap1 signaling pathway	18	4.36893	0.000159301	PDGFRB, FARP2, PDGFRA, CSF1R, ITGAM, CSF1, ITGB3, ITGB2, FPR1, VEGFC, NGF, THBS1, APBB1IP, FGF7, FGF8, FGF18, RAC2, EPHA2	225	214	7691	2.87514	0.0310517	0.00105138	0.000854914
KEGG_PATHWAY	mmu04350:TGF-beta signaling pathway	11	2.6699	0.000166072	CDKN2B, LEFTY1, TGFB1, ID3, INHBA, PITX2, THBS1, TNF, NODAL, DCN, SMAD7	225	85	7691	4.42358	0.0323501	0.00106072	0.000862503
KEGG_PATHWAY	mmu04621:NOD-like receptor signaling pathway	9	2.18447	0.000220468	IL6, CCL12, IL1B, CCL5, CCL2, NLRP3, CXCL1, TNF, CXCL2	225	57	7691	5.39719	0.0427182	0.0013319	0.00108301
KEGG_PATHWAY	mmu04974:Protein digestion and absorption	11	2.6699	0.000221984	COL1A1, COL3A1, COL1A2, COL4A2, COL5A1, COL6A2, COL5A3, COL12A1, COL5A2, COL6A1, COL6A3	225	88	7691	4.27278	0.0430056	0.0013319	0.00108301
KEGG_PATHWAY	mmu05020:Prion diseases	7	1.69903	0.000326949	C1QB, C1QA, EGR1, IL1A, IL6, IL1B, CCL5	225	33	7691	7.25077	0.0626949	0.001904	0.0015482
KEGG_PATHWAY	mmu04622:RIG-I-like receptor signaling pathway	9	2.18447	0.000749409	IFIH1, CXCL10, DDX58, IRF7, TRIM25, ISG15, TMEM173, TNF, IKBKE	225	68	7691	4.52412	0.137947	0.00423951	0.00344728
KEGG_PATHWAY	mmu05161:Hepatitis B	13	3.15534	0.00109437	JUN, TGFB1, STAT1, DDX58, STAT3, FOS, TNF, MMP9, IFIH1, IL6, IRF7, IKBKE, TLR2	225	146	7691	3.04362	0.194912	0.00601904	0.00489427
KEGG_PATHWAY	mmu05202:Transcriptional misregulation in cancer	13	3.15534	0.00309163	CSF1R, CSF2, SPI1, ITGAM, MMP3, MMP9, FCGR1, IL6, PLAU, BCL2A1D, CD14, BCL2A1A, BCL2A1B	225	165	7691	2.69314	0.458326	0.0165444	0.0134528
KEGG_PATHWAY	mmu04630:Jak-STAT signaling pathway	12	2.91262	0.00329688	CSF2RB2, IL11, IL6, CSF3, CSF2, TSLP, STAT1, IFNGR2, STAT3, CSF2RB, IL2RG, OSMR	225	145	7691	2.82887	0.479965	0.0171785	0.0139683
KEGG_PATHWAY	mmu05332:Graft-versus-host disease	7	1.69903	0.00379422	IL1A, IL6, IL1B, H2-M2, H2-Q7, H2-K1, TNF	225	52	7691	4.60145	0.528899	0.0192629	0.0156633
KEGG_PATHWAY	mmu04611:Platelet activation	11	2.6699	0.00478565	APBB1IP, COL1A1, COL3A1, COL1A2, FCER1G, COL5A1, ITGB3, COL5A3, ITGA2, COL5A2, PTGS1	225	131	7691	2.87026	0.613194	0.023689	0.0192622
KEGG_PATHWAY	mmu04666:Fc gamma R-mediated phagocytosis	8	1.94175	0.0109705	FCGR1, HCK, GSN, NCF1, SPHK1, RAC2, FCGR2B, PLPP3	225	84	7691	3.25545	0.887427	0.0529793	0.0430791
KEGG_PATHWAY	mmu04810:Regulation of actin cytoskeleton	13	3.15534	0.0217739	PDGFRB, PDGFRA, GSN, ITGAM, ITGB3, ITGA2, ITGB2, FN1, FGF7, FGF8, TMSB4X, FGF18, RAC2	225	213	7691	2.08624	0.987207	0.102648	0.0834665
KEGG_PATHWAY	mmu04610:Complement and coagulation cascades	7	1.69903	0.0229517	C1QB, THBD, C1QA, PLAU, C5AR1, SERPINE1, C3AR1	225	76	7691	3.14836	0.989922	0.105685	0.0859354
KEGG_PATHWAY	mmu04010:MAPK signaling pathway	14	3.39806	0.0317413	PDGFRB, PDGFRA, JUN, TGFB1, FOS, NGF, TNF, IL1A, FGF7, FGF8, IL1B, FGF18, RAC2, CD14	225	251	7691	1.90658	0.998316	0.139622	0.113531
KEGG_PATHWAY	mmu04612:Antigen processing and presentation	7	1.69903	0.031891	H2-M2, H2-Q7, H2-K1, TNF, B2M, CTSS, TAPBP	225	82	7691	2.91799	0.998367	0.139622	0.113531
KEGG_PATHWAY	mmu05145:Toxoplasmosis	8	1.94175	0.0331831	TGFB1, STAT1, IFNGR2, STAT3, IGTP, IRGM1, TNF, TLR2	225	105	7691	2.60436	0.998746	0.139622	0.113531
KEGG_PATHWAY	mmu04650:Natural killer cell mediated cytotoxicity	8	1.94175	0.0331831	TYROBP, CSF2, FCER1G, IFNGR2, ITGB2, RAC2, TNFRSF10B, TNF	225	105	7691	2.60436	0.998746	0.139622	0.113531
KEGG_PATHWAY	mmu04940:Type I diabetes mellitus	6	1.45631	0.0338478	IL1A, IL1B, H2-M2, H2-Q7, H2-K1, TNF	225	62	7691	3.30796	0.998906	0.139622	0.113531
KEGG_PATHWAY	mmu04014:Ras signaling pathway	13	3.15534	0.0351756	PDGFRB, PDGFRA, CSF1R, CSF1, VEGFC, NGF, GNG11, GNG13, FGF7, FGF8, FGF18, RAC2, EPHA2	225	229	7691	1.94048	0.999167	0.142138	0.115577
KEGG_PATHWAY	mmu04514:Cell adhesion molecules (CAMs)	10	2.42718	0.0467665	ITGAM, VCAM1, ALCAM, H2-M2, SDC3, H2-Q7, H2-K1, ITGB2, SIGLEC1, CD34	225	162	7691	2.11001	0.999924	0.185195	0.150588
KEGG_PATHWAY	mmu04550:Signaling pathways regulating pluripotency of stem cells	9	2.18447	0.0480468	WNT7B, STAT3, WNT5A, ID3, INHBA, FZD10, NODAL, TBX3, WNT3	225	138	7691	2.22928	0.999942	0.186535	0.151677
KEGG_PATHWAY	mmu05218:Melanoma	6	1.45631	0.0553774	PDGFRB, PDGFRA, FGF7, FGF8, CDKN2A, FGF18	225	71	7691	2.88864	0.999987	0.21086	0.171457
KEGG_PATHWAY	mmu05416:Viral myocarditis	6	1.45631	0.0798719	CAV1, H2-M2, H2-Q7, H2-K1, ITGB2, RAC2	225	79	7691	2.59612	1	0.290598	0.236295
KEGG_PATHWAY	mmu05410:Hypertrophic cardiomyopathy (HCM)	6	1.45631	0.0798719	IL6, TGFB1, ITGB3, ITGA2, LMNA, TNF	225	79	7691	2.59612	1	0.290598	0.236295
KEGG_PATHWAY	mmu05143:African trypanosomiasis	4	0.970874	0.0807218	IL6, VCAM1, IL1B, TNF	225	35	7691	3.90654	1	0.290598	0.236295
KEGG_PATHWAY	mmu04210:Apoptosis	5	1.21359	0.096756	CSF2RB2, TNFRSF10B, CSF2RB, NGF, TNF	225	60	7691	2.84852	1	0.342102	0.278173

### Sheet: d2
Supplemental Table 1. KEGG pathway analysis of up-regulated genes in co-cultured mEpiSCs
Category	Term	Count	%	PValue	Genes	List Total	Pop Hits	Pop Total	Fold Enrichment	Bonferroni	Benjamini	FDR
KEGG_PATHWAY	mmu04145:Phagosome	23	7.71812	6.27317e-13	H2-T23, MSR1, ITGAM, NCF1, ITGB3, ITGA2, H2-Q7, NCF4, H2-K1, ITGB2, TCIRG1, THBS2, THBS1, H2-Q1, CTSS, FCGR1, MARCO, FCGR3, FCGR4, OLR1, CD36, FCGR2B, TLR2	146	171	7691	7.08536	9.28368e-11	9.28428e-11	6.58682e-11
KEGG_PATHWAY	mmu04380:Osteoclast differentiation	20	6.71141	1.49267e-12	CSF1R, SPI1, NCF1, CSF1, STAT1, ITGB3, STAT2, NCF4, CYBB, TREM2, PIRB, TNF, FCGR1, IL1A, FCGR3, TYROBP, SOCS1, FCGR4, IL1B, FCGR2B	146	126	7691	8.3616	2.20919e-10	1.10458e-10	7.83654e-11
KEGG_PATHWAY	mmu05168:Herpes simplex infection	23	7.71812	3.38619e-11	H2-T23, CCL12, SP100, STAT1, DDX58, STAT2, H2-Q7, H2-K1, EIF2AK2, OAS1A, PILRA, IFIT1, TNF, H2-Q1, OAS1G, IFIH1, OAS2, IL1B, IRF7, CCL2, IKBKE, TLR3, TLR2	146	208	7691	5.82498	5.01156e-09	1.67052e-09	1.18517e-09
KEGG_PATHWAY	mmu05150:Staphylococcus aureus infection	12	4.02685	1.45452e-09	FCGR1, C1QB, C1QA, FCGR3, ITGAM, FCGR4, ITGB2, FPR1, C3AR1, FPR2, FCGR2B, C1QC	146	50	7691	12.6427	2.15268e-07	5.38171e-08	3.81811e-08
KEGG_PATHWAY	mmu05164:Influenza A	19	6.37584	2.60887e-09	CCL12, RSAD2, STAT1, DDX58, STAT2, EIF2AK2, OAS1A, TNF, OAS1G, IFIH1, CXCL10, IL1A, OAS2, IL1B, IRF7, CCL2, TRIM25, IKBKE, TLR3	146	171	7691	5.85312	3.86113e-07	7.72225e-08	5.47862e-08
KEGG_PATHWAY	mmu04512:ECM-receptor interaction	14	4.69799	7.91329e-09	ITGB3, ITGA2, TNC, THBS2, THBS1, COL1A1, COL3A1, COL1A2, COL5A3, COL5A2, SPP1, COL6A3, CD36, CD44	146	88	7691	8.3806	1.17117e-06	1.95194e-07	1.38483e-07
KEGG_PATHWAY	mmu05140:Leishmaniasis	12	4.02685	2.31043e-08	FCGR1, IL1A, FCGR3, ITGAM, NCF1, FCGR4, STAT1, IL1B, NCF4, ITGB2, TNF, TLR2	146	64	7691	9.87714	3.41943e-06	4.8849e-07	3.46564e-07
KEGG_PATHWAY	mmu04062:Chemokine signaling pathway	18	6.04027	1.35104e-07	CCL12, NCF1, STAT1, STAT2, CXCL1, CXCL3, VAV1, CXCL5, CXCL16, CXCL10, HCK, CCL9, CCL7, CCL4, CCL3, RAC2, CCL2, PF4	146	196	7691	4.83778	1.99952e-05	2.49942e-06	1.77324e-06
KEGG_PATHWAY	mmu05144:Malaria	10	3.3557	2.10518e-07	CCL12, VCAM1, IL1B, ITGB2, CCL2, CD36, THBS2, THBS1, TNF, TLR2	146	48	7691	10.9746	3.11562e-05	3.46185e-06	2.45604e-06
KEGG_PATHWAY	mmu05323:Rheumatoid arthritis	12	4.02685	3.25497e-07	IL1A, CCL12, CSF1, IL1B, MMP3, ITGB2, CCL3, CCL2, TCIRG1, TNF, CXCL5, TLR2	146	82	7691	7.70899	4.81723e-05	4.81735e-06	3.41771e-06
KEGG_PATHWAY	mmu04640:Hematopoietic cell lineage	12	4.02685	4.72537e-07	FCGR1, CSF1R, IL1A, ITGAM, CSF1, ITGB3, IL1B, ITGA2, CD36, TNF, CD34, CD44	146	85	7691	7.43691	6.99331e-05	6.35778e-06	4.51058e-06
KEGG_PATHWAY	mmu04668:TNF signaling pathway	13	4.36242	8.35207e-07	CCL12, VCAM1, MLKL, CSF1, MMP3, CXCL1, IFI47, CXCL3, TNF, MMP9, CXCL10, IL1B, CCL2	146	109	7691	6.28271	0.000123603	1.03009e-05	7.30807e-06
KEGG_PATHWAY	mmu05162:Measles	14	4.69799	1.46955e-06	STAT1, DDX58, STAT2, EIF2AK2, OAS1A, OAS1G, IFIH1, IL1A, OAS2, IL1B, IRF7, FCGR2B, IKBKE, TLR2	146	136	7691	5.42274	0.000217469	1.67302e-05	1.18694e-05
KEGG_PATHWAY	mmu05152:Tuberculosis	15	5.03356	5.15333e-06	FCER1G, ITGAM, STAT1, ITGB2, TCIRG1, TNF, CTSS, FCGR1, IL1A, FCGR3, FCGR4, IL1B, CLEC4E, FCGR2B, TLR2	146	176	7691	4.48961	0.000762404	5.44781e-05	3.865e-05
KEGG_PATHWAY	mmu04510:Focal adhesion	16	5.36913	7.37216e-06	PDGFRB, ITGB3, CAV1, ITGA2, TNC, THBS2, THBS1, VAV1, COL1A1, COL3A1, COL1A2, COL5A3, COL5A2, SPP1, RAC2, COL6A3	146	207	7691	4.07174	0.00109049	7.27386e-05	5.16051e-05
KEGG_PATHWAY	mmu04060:Cytokine-cytokine receptor interaction	17	5.7047	1.16117e-05	CSF1R, CCL12, CSF1, CXCL1, INHBA, TNF, CXCL5, CXCL16, CXCL10, IL1A, CCL9, CCL7, IL1B, CCL4, CCL3, CCL2, PF4	146	242	7691	3.70053	0.00171706	0.000107408	7.62015e-05
KEGG_PATHWAY	mmu04620:Toll-like receptor signaling pathway	11	3.69128	1.84669e-05	CXCL10, STAT1, IL1B, CCL4, IRF7, SPP1, CCL3, TNF, IKBKE, TLR3, TLR2	146	101	7691	5.73722	0.0027294	0.000160771	0.00011406
KEGG_PATHWAY	mmu05160:Hepatitis C	12	4.02685	4.74255e-05	DDX58, OAS2, STAT1, STAT2, IRF7, EIF2AK2, OAS1A, IFIT1, TNF, IKBKE, TLR3, OAS1G	146	136	7691	4.64807	0.00699456	0.000389943	0.000276649
KEGG_PATHWAY	mmu05146:Amoebiasis	11	3.69128	6.63184e-05	COL1A1, COL3A1, SERPINB2, ITGAM, COL1A2, IL1B, COL5A3, COL5A2, ITGB2, TNF, TLR2	146	117	7691	4.95264	0.00976743	0.000513115	0.000364034
KEGG_PATHWAY	mmu05133:Pertussis	9	3.02013	6.93398e-05	C1QB, C1QA, IL1A, ITGAM, IL1B, ITGB2, TNF, CXCL5, C1QC	146	74	7691	6.40679	0.0102102	0.000513115	0.000364034
KEGG_PATHWAY	mmu04151:PI3K-Akt signaling pathway	19	6.37584	9.81586e-05	PDGFRB, CSF1R, CSF1, ITGB3, ITGA2, TNC, THBS2, THBS1, COL1A1, COL3A1, FGF8, COL1A2, COL5A3, COL5A2, SPP1, COL6A3, PIK3AP1, SGK1, TLR2	146	351	7691	2.85152	0.0144232	0.000691785	0.000490793
KEGG_PATHWAY	mmu05205:Proteoglycans in cancer	14	4.69799	0.000111044	ITGB3, CAV1, ITGA2, TWIST2, THBS1, TNF, MMP9, DCN, COL1A1, COL1A2, PLAU, HCLS1, CD44, TLR2	146	203	7691	3.63297	0.0163012	0.000747026	0.000529985
KEGG_PATHWAY	mmu05142:Chagas disease (American trypanosomiasis)	10	3.3557	0.00013071	C1QB, C1QA, CCL12, IL1B, SERPINE1, CCL3, CCL2, TNF, C1QC, TLR2	146	103	7691	5.11438	0.0191604	0.00084109	0.00059672
KEGG_PATHWAY	mmu04623:Cytosolic DNA-sensing pathway	8	2.68456	0.000185298	ZBP1, CXCL10, DDX58, IL1B, CCL4, IRF7, IFI202B, IKBKE	146	64	7691	6.58476	0.027054	0.00114267	0.000810679
KEGG_PATHWAY	mmu04514:Cell adhesion molecules (CAMs)	12	4.02685	0.000228934	H2-T23, CD274, ITGAM, VCAM1, H2-Q7, SDC3, H2-K1, ITGB2, NRCAM, SIGLEC1, CD34, H2-Q1	146	162	7691	3.90208	0.0333184	0.00135529	0.000961521
KEGG_PATHWAY	mmu04622:RIG-I-like receptor signaling pathway	8	2.68456	0.000271582	IFIH1, CXCL10, DDX58, IRF7, TRIM25, ISG15, TNF, IKBKE	146	68	7691	6.19742	0.0394022	0.00154593	0.00109677
KEGG_PATHWAY	mmu05020:Prion diseases	6	2.01342	0.000344715	C1QB, C1QA, EGR1, IL1A, IL1B, C1QC	146	33	7691	9.57783	0.0497466	0.00188955	0.00134056
KEGG_PATHWAY	mmu05332:Graft-versus-host disease	7	2.34899	0.000403547	H2-T23, IL1A, IL1B, H2-Q7, H2-K1, TNF, H2-Q1	146	52	7691	7.09128	0.0579878	0.00213304	0.0015133
KEGG_PATHWAY	mmu05134:Legionellosis	7	2.34899	0.000665861	ITGAM, IL1B, ITGB2, CXCL1, CXCL3, TNF, TLR2	146	57	7691	6.46924	0.093877	0.00339819	0.00241088
KEGG_PATHWAY	mmu04612:Antigen processing and presentation	8	2.68456	0.000855374	H2-T23, H2-Q7, H2-K1, TNF, B2M, H2-Q1, CTSS, TAPBP	146	82	7691	5.13933	0.118958	0.00421984	0.00299381
KEGG_PATHWAY	mmu04940:Type I diabetes mellitus	7	2.34899	0.00104431	H2-T23, IL1A, IL1B, H2-Q7, H2-K1, TNF, H2-Q1	146	62	7691	5.94753	0.143275	0.00498573	0.00353718
KEGG_PATHWAY	mmu05161:Hepatitis B	10	3.3557	0.00169662	IFIH1, DDX58, STAT1, STAT2, IRF7, MMP9, TNF, IKBKE, TLR3, TLR2	146	146	7691	3.60809	0.222221	0.00784688	0.00556704
KEGG_PATHWAY	mmu04064:NF-kappa B signaling pathway	8	2.68456	0.00228694	VCAM1, PLAU, DDX58, IL1B, CCL4, TRIM25, TNF, BCL2A1B	146	97	7691	4.34458	0.287414	0.0102566	0.00727662
KEGG_PATHWAY	mmu04610:Complement and coagulation cascades	7	2.34899	0.00299453	C1QB, THBD, C1QA, PLAU, SERPINE1, C3AR1, C1QC	146	76	7691	4.85193	0.358441	0.013035	0.0092478
KEGG_PATHWAY	mmu05416:Viral myocarditis	7	2.34899	0.00363617	H2-T23, CAV1, H2-Q7, H2-K1, ITGB2, RAC2, H2-Q1	146	79	7691	4.66768	0.416747	0.0153758	0.0109085
KEGG_PATHWAY	mmu04666:Fc gamma R-mediated phagocytosis	7	2.34899	0.00492534	FCGR1, HCK, NCF1, RAC2, FCGR2B, PLPP3, VAV1	146	84	7691	4.38984	0.518453	0.0202486	0.0143656
KEGG_PATHWAY	mmu04350:TGF-beta signaling pathway	7	2.34899	0.00521893	LEFTY1, INHBA, PITX2, THBS1, TNF, DCN, SMAD7	146	85	7691	4.3382	0.539031	0.0208757	0.0148105
KEGG_PATHWAY	mmu04670:Leukocyte transendothelial migration	8	2.68456	0.00677163	ITGAM, VCAM1, NCF1, NCF4, ITGB2, RAC2, MMP9, VAV1	146	118	7691	3.5714	0.634179	0.0263737	0.0187111
KEGG_PATHWAY	mmu04015:Rap1 signaling pathway	11	3.69128	0.00707726	FARP2, PDGFRB, CSF1R, FGF8, ITGAM, CSF1, ITGB3, ITGB2, FPR1, RAC2, THBS1	146	214	7691	2.70775	0.650468	0.0268573	0.0190542
KEGG_PATHWAY	mmu04142:Lysosome	8	2.68456	0.00808622	SLC11A1, HEXA, LAPTM5, TCIRG1, AGA, CD68, CTSS, CTSC	146	122	7691	3.4543	0.699295	0.029919	0.0212263
KEGG_PATHWAY	mmu04611:Platelet activation	8	2.68456	0.0117212	COL1A1, COL3A1, COL1A2, FCER1G, ITGB3, COL5A3, ITGA2, COL5A2	146	131	7691	3.21698	0.825353	0.0423108	0.0300178
KEGG_PATHWAY	mmu04650:Natural killer cell mediated cytotoxicity	7	2.34899	0.014156	TYROBP, FCER1G, FCGR4, ITGB2, RAC2, TNF, VAV1	146	105	7691	3.51187	0.878769	0.049883	0.03539
KEGG_PATHWAY	mmu05132:Salmonella infection	6	2.01342	0.0156063	IL1A, IL1B, CCL4, CCL3, CXCL1, CXCL3	146	78	7691	4.05216	0.902505	0.0537149	0.0381085
KEGG_PATHWAY	mmu05330:Allograft rejection	5	1.67785	0.0208765	H2-T23, H2-Q7, H2-K1, TNF, H2-Q1	146	56	7691	4.7034	0.95595	0.070221	0.049819
KEGG_PATHWAY	mmu04621:NOD-like receptor signaling pathway	5	1.67785	0.0221325	CCL12, IL1B, CCL2, CXCL1, TNF	146	57	7691	4.62088	0.963571	0.0727912	0.0516424
KEGG_PATHWAY	mmu05321:Inflammatory bowel disease (IBD)	5	1.67785	0.0247806	IL1A, STAT1, IL1B, TNF, TLR2	146	59	7691	4.46424	0.975614	0.0786306	0.0557852
KEGG_PATHWAY	mmu04974:Protein digestion and absorption	6	2.01342	0.0249705	COL1A1, COL3A1, COL1A2, COL5A3, COL5A2, COL6A3	146	88	7691	3.59169	0.976307	0.0786306	0.0557852
KEGG_PATHWAY	mmu05202:Transcriptional misregulation in cancer	8	2.68456	0.0361563	FCGR1, CSF1R, SPI1, ITGAM, PLAU, MMP3, MMP9, BCL2A1B	146	165	7691	2.55409	0.995705	0.111482	0.0790918
KEGG_PATHWAY	mmu04662:B cell receptor signaling pathway	5	1.67785	0.0426744	CD72, RAC2, FCGR2B, PIK3AP1, VAV1	146	70	7691	3.76272	0.998427	0.128087	0.0908728
KEGG_PATHWAY	mmu05169:Epstein-Barr virus infection	7	2.34899	0.0432727	H2-T23, DDX58, H2-Q7, H2-K1, EIF2AK2, H2-Q1, CD44	146	136	7691	2.71137	0.998566	0.128087	0.0908728
KEGG_PATHWAY	mmu04810:Regulation of actin cytoskeleton	9	3.02013	0.0478897	PDGFRB, FGF8, ITGAM, ITGB3, TMSB4X, ITGA2, ITGB2, RAC2, VAV1	146	213	7691	2.22583	0.999299	0.136383	0.0967581
KEGG_PATHWAY	mmu05145:Toxoplasmosis	6	2.01342	0.0479183	SOCS1, STAT1, IGTP, IRGM1, TNF, TLR2	146	105	7691	3.01018	0.999302	0.136383	0.0967581
KEGG_PATHWAY	mmu05322:Systemic lupus erythematosus	7	2.34899	0.0590184	FCGR1, C1QB, C1QA, FCGR4, TRIM21, TNF, C1QC	146	147	7691	2.50848	0.999877	0.164806	0.116923
KEGG_PATHWAY	mmu05166:HTLV-I infection	10	3.3557	0.0765098	PDGFRB, H2-T23, EGR1, SPI1, VCAM1, H2-Q7, H2-K1, ITGB2, TNF, H2-Q1	146	276	7691	1.90863	0.999992	0.209694	0.148769

### Sheet: d3
Supplemental Table 1. KEGG pathway analysis of up-regulated genes in co-cultured mEpiSCs
Category	Term	Count	%	PValue	Genes	List Total	Pop Hits	Pop Total	Fold Enrichment	Bonferroni	Benjamini	FDR
KEGG_PATHWAY	mmu05142:Chagas disease (American trypanosomiasis)	9	11.6883	7.74205e-08	C1QB, C3, C1QA, CCL3, CCL2, TNF, C1QC, TLR2, PIK3R5	44	103	7691	15.2734	1.02195e-05	1.02195e-05	8.90335e-06
KEGG_PATHWAY	mmu05150:Staphylococcus aureus infection	7	9.09091	2.81473e-07	C1QB, C3, C1QA, ITGAM, C3AR1, ITGAL, C1QC	44	50	7691	24.4714	3.71538e-05	1.85772e-05	1.61847e-05
KEGG_PATHWAY	mmu05133:Pertussis	6	7.79221	5.20791e-05	C1QB, C3, C1QA, ITGAM, TNF, C1QC	44	74	7691	14.1726	0.00685105	0.001681	0.0014645
KEGG_PATHWAY	mmu04610:Complement and coagulation cascades	6	7.79221	5.92378e-05	C1QB, C3, C1QA, PLAU, C3AR1, C1QC	44	76	7691	13.7996	0.00778913	0.001681	0.0014645
KEGG_PATHWAY	mmu04380:Osteoclast differentiation	7	9.09091	6.36741e-05	TYROBP, SPI1, NCF1, CYBB, FOSB, TNF, PIK3R5	44	126	7691	9.71086	0.00837002	0.001681	0.0014645
KEGG_PATHWAY	mmu05323:Rheumatoid arthritis	6	7.79221	8.53492e-05	MMP3, CCL3, CCL2, ITGAL, TNF, TLR2	44	82	7691	12.7899	0.0112033	0.00187768	0.00163586
KEGG_PATHWAY	mmu04650:Natural killer cell mediated cytotoxicity	6	7.79221	0.000274713	TYROBP, FCER1G, RAC2, ITGAL, TNF, PIK3R5	44	105	7691	9.98831	0.0356173	0.0051803	0.00451314
KEGG_PATHWAY	mmu04145:Phagosome	7	9.09091	0.000340898	C3, MSR1, MARCO, ITGAM, NCF1, CTSS, TLR2	44	171	7691	7.15537	0.0440084	0.00562481	0.0049004
KEGG_PATHWAY	mmu05140:Leishmaniasis	5	6.49351	0.000421918	C3, ITGAM, NCF1, TNF, TLR2	44	64	7691	13.6559	0.0541818	0.00618813	0.00539117
KEGG_PATHWAY	mmu04670:Leukocyte transendothelial migration	6	7.79221	0.000471795	ITGAM, NCF1, RAC2, ITGAL, MMP9, PIK3R5	44	118	7691	8.8879	0.0603911	0.00622769	0.00542564
KEGG_PATHWAY	mmu04620:Toll-like receptor signaling pathway	5	6.49351	0.0023344	SPP1, CCL3, TNF, TLR2, PIK3R5	44	101	7691	8.65324	0.265453	0.025997	0.0226489
KEGG_PATHWAY	mmu05144:Malaria	4	5.19481	0.00236337	CCL2, ITGAL, TNF, TLR2	44	48	7691	14.5663	0.268262	0.025997	0.0226489
KEGG_PATHWAY	mmu05152:Tuberculosis	6	7.79221	0.00282204	C3, ITGAM, FCER1G, TNF, CTSS, TLR2	44	176	7691	5.95894	0.31136	0.0286546	0.0249642
KEGG_PATHWAY	mmu04668:TNF signaling pathway	5	6.49351	0.00307968	MMP3, CCL2, MMP9, TNF, PIK3R5	44	109	7691	8.01814	0.334452	0.029037	0.0252974
KEGG_PATHWAY	mmu05134:Legionellosis	4	5.19481	0.00386102	C3, ITGAM, TNF, TLR2	44	57	7691	12.2663	0.399889	0.0339769	0.0296011
KEGG_PATHWAY	mmu04062:Chemokine signaling pathway	6	7.79221	0.0044783	CCL9, NCF1, RAC2, CCL3, CCL2, PIK3R5	44	196	7691	5.35088	0.447037	0.036946	0.0321878
KEGG_PATHWAY	mmu05205:Proteoglycans in cancer	6	7.79221	0.00519506	PLAU, MMP9, TNF, DCN, TLR2, PIK3R5	44	203	7691	5.16637	0.497186	0.0403381	0.0351431
KEGG_PATHWAY	mmu04664:Fc epsilon RI signaling pathway	4	5.19481	0.00633739	FCER1G, RAC2, TNF, PIK3R5	44	68	7691	10.2821	0.567943	0.0464742	0.0404889
KEGG_PATHWAY	mmu05322:Systemic lupus erythematosus	5	6.49351	0.00886901	C1QB, C3, C1QA, TNF, C1QC	44	147	7691	5.94542	0.691469	0.0616163	0.0536809
KEGG_PATHWAY	mmu05202:Transcriptional misregulation in cancer	5	6.49351	0.0131551	SPI1, ITGAM, PLAU, MMP3, MMP9	44	165	7691	5.29683	0.825876	0.0868234	0.0756416
KEGG_PATHWAY	mmu05020:Prion diseases	3	3.8961	0.0144462	C1QB, C1QA, C1QC	44	33	7691	15.8905	0.85351	0.0908044	0.0791099
KEGG_PATHWAY	mmu05146:Amoebiasis	4	5.19481	0.0272399	ITGAM, TNF, TLR2, PIK3R5	44	117	7691	5.97591	0.973893	0.154569	0.134662
KEGG_PATHWAY	mmu04510:Focal adhesion	5	6.49351	0.027747	TNC, RAC2, SPP1, COL6A3, PIK3R5	44	207	7691	4.22211	0.975629	0.154569	0.134662
KEGG_PATHWAY	mmu05168:Herpes simplex infection	5	6.49351	0.0281782	C3, SP100, CCL2, TNF, TLR2	44	208	7691	4.20181	0.977015	0.154569	0.134662
KEGG_PATHWAY	mmu04142:Lysosome	4	5.19481	0.0303301	HEXA, LAPTM5, CTSS, CTSC	44	122	7691	5.731	0.982846	0.154569	0.134662
KEGG_PATHWAY	mmu04015:Rap1 signaling pathway	5	6.49351	0.0308504	APBB1IP, ITGAM, RAC2, ITGAL, PIK3R5	44	214	7691	4.08401	0.98402	0.154569	0.134662
KEGG_PATHWAY	mmu04071:Sphingolipid signaling pathway	4	5.19481	0.0316163	FCER1G, RAC2, TNF, PIK3R5	44	124	7691	5.63856	0.985603	0.154569	0.134662
KEGG_PATHWAY	mmu04210:Apoptosis	3	3.8961	0.044055	CSF2RB, TNF, PIK3R5	44	60	7691	8.73977	0.997387	0.199187	0.173534
KEGG_PATHWAY	mmu04151:PI3K-Akt signaling pathway	6	7.79221	0.0447211	TNC, SPP1, COL6A3, PIK3AP1, TLR2, PIK3R5	44	351	7691	2.98796	0.997617	0.199187	0.173534
KEGG_PATHWAY	mmu04060:Cytokine-cytokine receptor interaction	5	6.49351	0.0452699	CCL9, CCL3, CCL2, CSF2RB, TNF	44	242	7691	3.61148	0.997791	0.199187	0.173534
KEGG_PATHWAY	mmu05161:Hepatitis B	4	5.19481	0.0476254	MMP9, TNF, TLR2, PIK3R5	44	146	7691	4.78892	0.998405	0.202792	0.176675
KEGG_PATHWAY	mmu04662:B cell receptor signaling pathway	3	3.8961	0.0580531	RAC2, PIK3AP1, PIK3R5	44	70	7691	7.49123	0.999627	0.239469	0.208628
KEGG_PATHWAY	mmu04666:Fc gamma R-mediated phagocytosis	3	3.8961	0.0798319	NCF1, RAC2, PIK3R5	44	84	7691	6.24269	0.999983	0.31631	0.275573
KEGG_PATHWAY	mmu04350:TGF-beta signaling pathway	3	3.8961	0.0814737	LEFTY1, TNF, DCN	44	85	7691	6.16925	0.999987	0.31631	0.275573
KEGG_PATHWAY	mmu04512:ECM-receptor interaction	3	3.8961	0.0864621	TNC, SPP1, COL6A3	44	88	7691	5.95894	0.999993	0.326086	0.28409
