## Supplementary Table 2 for "RNA Sensing and Innate Immunity Constitutes a Barrier for Interspecies Chimerism"

### Sheet: d1
Supplemental Table 2. KEGG pathway analysis of up-regulated genes in co-cultured H9 hES cells
Category	Term	Count	%	PValue	Genes	List Total	Pop Hits	Pop Total	Fold Enrichment	Bonferroni	Benjamini	FDR
KEGG_PATHWAY	hsa04010:MAPK signaling pathway	14	6.66667	1.91771e-05	DUSP4, GADD45B, GADD45A, PDGFB, ARRB1, FOS, FGF1, NFKB2, FGF17, FGF8, DUSP10, DDIT3, FGF18, FLNC	90	253	6879	4.22951	0.0027386	0.00274233	0.00262726
KEGG_PATHWAY	hsa05205:Proteoglycans in cancer	12	5.71429	4.78343e-05	WNT10B, PLAU, CAV2, CAV1, WNT7A, PIK3CD, WNT9A, FZD10, FLNC, MMP9, CD44, HBEGF	90	200	6879	4.586	0.00681713	0.00342015	0.00327665
KEGG_PATHWAY	hsa05200:Pathways in cancer	16	7.61905	0.000134123	WNT10B, CXCL8, PDGFB, CXCR4, PIK3CD, WNT7A, FZD10, FOS, WNT9A, FGF1, MMP9, NFKB2, RUNX1, FGF17, FGF8, FGF18	90	393	6879	3.11179	0.0189981	0.00639321	0.00612496
KEGG_PATHWAY	hsa04380:Osteoclast differentiation	9	4.28571	0.00027028	FOSL1, NCF2, FOSB, PIK3CD, FOS, JUNB, SQSTM1, FOSL2, NFKB2	90	131	6879	5.25115	0.0379177	0.00966251	0.00925709
KEGG_PATHWAY	hsa04060:Cytokine-cytokine receptor interaction	11	5.2381	0.00109915	IL15RA, IL11, CXCL8, CCL22, CLCF1, CXCR4, ACKR3, CCR7, CXCL1, CXCL14, INHBE	90	243	6879	3.45995	0.145523	0.0314358	0.0301168
KEGG_PATHWAY	hsa05166:HTLV-I infection	11	5.2381	0.00153615	FOSL1, IL15RA, WNT10B, PDGFB, WNT7A, PIK3CD, FOS, WNT9A, FZD10, ATF3, NFKB2	90	254	6879	3.3101	0.197352	0.0366116	0.0350755
KEGG_PATHWAY	hsa05218:Melanoma	6	2.85714	0.00215439	FGF17, FGF8, FGF18, PDGFB, PIK3CD, FGF1	90	71	6879	6.45915	0.265386	0.0440111	0.0421645
KEGG_PATHWAY	hsa04310:Wnt signaling pathway	7	3.33333	0.00870067	FOSL1, WNT10B, SOX17, WNT7A, WNT9A, FZD10, CER1	90	138	6879	3.87705	0.713392	0.155525	0.148999
KEGG_PATHWAY	hsa04062:Chemokine signaling pathway	8	3.80952	0.01006	CXCL8, CCL22, CXCR4, PIK3CD, CCR7, CXCL1, ARRB1, CXCL14	90	186	6879	3.28746	0.764459	0.159843	0.153136
KEGG_PATHWAY	hsa04390:Hippo signaling pathway	7	3.33333	0.0132021	WNT10B, FRMD6, SERPINE1, WNT7A, WNT9A, FZD10, FGF1	90	151	6879	3.54327	0.850502	0.18879	0.180868
KEGG_PATHWAY	hsa04670:Leukocyte transendothelial migration	6	2.85714	0.0163195	NCF2, CXCR4, PIK3CD, ESAM, MMP9, CD99	90	115	6879	3.98783	0.90491	0.212153	0.203251
KEGG_PATHWAY	hsa05217:Basal cell carcinoma	4	1.90476	0.0323314	WNT10B, WNT7A, WNT9A, FZD10	90	54	6879	5.66173	0.990903	0.380217	0.364264
KEGG_PATHWAY	hsa04550:Signaling pathways regulating pluripotency of stem cells	6	2.85714	0.0345652	WNT10B, WNT7A, PIK3CD, WNT9A, FZD10, INHBE	90	140	6879	3.27571	0.993463	0.380217	0.364264
KEGG_PATHWAY	hsa04915:Estrogen signaling pathway	5	2.38095	0.0389199	GPER1, PIK3CD, FOS, MMP9, HBEGF	90	99	6879	3.86027	0.996575	0.397539	0.380859
KEGG_PATHWAY	hsa04668:TNF signaling pathway	5	2.38095	0.0494141	PIK3CD, CXCL1, FOS, JUNB, MMP9	90	107	6879	3.57165	0.999288	0.447338	0.428569
KEGG_PATHWAY	hsa04510:Focal adhesion	7	3.33333	0.0500518	CAV2, CAV1, PDGFB, CAPN2, TNC, PIK3CD, FLNC	90	206	6879	2.59725	0.999353	0.447338	0.428569
KEGG_PATHWAY	hsa04115:p53 signaling pathway	4	1.90476	0.055461	GADD45B, GADD45A, SERPINE1, SFN	90	67	6879	4.56318	0.999714	0.466525	0.44695
KEGG_PATHWAY	hsa05206:MicroRNAs in cancer	8	3.80952	0.0762063	ZEB2, PLAU, DDIT4, PDGFB, TNC, VIM, MMP9, CD44	90	286	6879	2.138	0.999988	0.605417	0.580015
KEGG_PATHWAY	hsa05132:Salmonella infection	4	1.90476	0.0920551	CXCL8, CXCL1, FOS, FLNC	90	83	6879	3.68353	0.999999	0.636979	0.610253
KEGG_PATHWAY	hsa04350:TGF-beta signaling pathway	4	1.90476	0.0946107	FST, PITX2, LEFTY2, INHBE	90	84	6879	3.63968	0.999999	0.636979	0.610253
KEGG_PATHWAY	hsa04068:FoxO signaling pathway	5	2.38095	0.0950899	GADD45B, GADD45A, PLK2, PIK3CD, KLF2	90	134	6879	2.85199	0.999999	0.636979	0.610253
KEGG_PATHWAY	hsa05219:Bladder cancer	3	1.42857	0.0981598	CXCL8, MMP9, HBEGF	90	41	6879	5.59268	1	0.636979	0.610253

### Sheet: d2
Supplemental Table 2. KEGG pathway analysis of up-regulated genes in co-cultured H9 hES cells
Category	Term	Count	%	PValue	Genes	List Total	Pop Hits	Pop Total	Fold Enrichment	Bonferroni	Benjamini	FDR
KEGG_PATHWAY	hsa05205:Proteoglycans in cancer	17	6.04982	1.16692e-07	WNT10B, WNT10A, SDC4, CAV2, ITGA2, CAV1, PIK3CD, WNT7A, TWIST1, FZD10, WNT9A, MMP9, PLAU, ITGAV, FLNC, CD44, HBEGF	113	200	6879	5.17447	1.66868e-05	1.66869e-05	1.54033e-05
KEGG_PATHWAY	hsa04510:Focal adhesion	13	4.62633	0.000119867	CAV2, ITGA2, CAV1, PDGFB, TNC, PIK3CD, MYL7, COL5A1, COL5A3, SPP1, CAPN2, ITGAV, FLNC	113	206	6879	3.8417	0.016996	0.00857052	0.00791125
KEGG_PATHWAY	hsa05200:Pathways in cancer	18	6.40569	0.000185339	WNT10B, CDKN2B, WNT10A, CXCL8, ITGA2, PDGFB, CXCR4, PIK3CD, WNT7A, FZD10, WNT9A, FGF1, MMP9, NFKB2, RUNX1, FGF17, NFKBIA, ITGAV	113	393	6879	2.78822	0.0261577	0.00883449	0.00815491
KEGG_PATHWAY	hsa04512:ECM-receptor interaction	8	2.84698	0.000502417	SDC4, COL5A1, ITGA2, COL5A3, SPP1, TNC, ITGAV, CD44	113	87	6879	5.5978	0.0693423	0.0158088	0.0145927
KEGG_PATHWAY	hsa04060:Cytokine-cytokine receptor interaction	13	4.62633	0.000552755	IL11, CXCL8, IL24, CXCR4, CXCL1, CXCL14, CXCL5, INHBE, CLCF1, ACKR3, TNFRSF25, CCR7, LTB	113	243	6879	3.25675	0.0760209	0.0158088	0.0145927
KEGG_PATHWAY	hsa05166:HTLV-I infection	13	4.62633	0.00081927	WNT10B, CDKN2B, WNT10A, PDGFB, PIK3CD, WNT7A, FZD10, WNT9A, RELB, NFKB2, NFKBIA, FOSL1, ATF3	113	254	6879	3.11571	0.110596	0.0195259	0.0180239
KEGG_PATHWAY	hsa04010:MAPK signaling pathway	12	4.27046	0.00262785	FGF17, DUSP10, GADD45B, PDGFB, ARRB1, MAP3K8, FLNC, FGF1, DUSP8, CACNG4, RELB, NFKB2	113	253	6879	2.8874	0.313588	0.0504273	0.0465482
KEGG_PATHWAY	hsa04064:NF-kappa B signaling pathway	7	2.4911	0.00282111	NFKBIA, CXCL8, PLAU, TNFAIP3, LTB, RELB, NFKB2	113	87	6879	4.89808	0.332348	0.0504273	0.0465482
KEGG_PATHWAY	hsa04380:Osteoclast differentiation	8	2.84698	0.00534627	NFKBIA, FOSL1, PIK3CD, JUNB, SQSTM1, FOSL2, RELB, NFKB2	113	131	6879	3.71762	0.535395	0.0849463	0.078412
KEGG_PATHWAY	hsa04310:Wnt signaling pathway	8	2.84698	0.00707487	FOSL1, WNT10B, WNT10A, SOX17, WNT7A, WNT9A, FZD10, CER1	113	138	6879	3.52905	0.637707	0.101055	0.0932813
KEGG_PATHWAY	hsa04668:TNF signaling pathway	7	2.4911	0.00777345	NFKBIA, TNFAIP3, PIK3CD, CXCL1, MAP3K8, JUNB, MMP9	113	107	6879	3.98255	0.672395	0.101055	0.0932813
KEGG_PATHWAY	hsa04062:Chemokine signaling pathway	9	3.20285	0.0106657	NFKBIA, CXCL8, CXCR4, PIK3CD, CCR7, CXCL1, ARRB1, CXCL14, CXCL5	113	186	6879	2.94562	0.784196	0.11585	0.106938
KEGG_PATHWAY	hsa05217:Basal cell carcinoma	5	1.77936	0.0112723	WNT10B, WNT10A, WNT7A, WNT9A, FZD10	113	54	6879	5.63668	0.802317	0.11585	0.106938
KEGG_PATHWAY	hsa04390:Hippo signaling pathway	8	2.84698	0.0113419	WNT10B, WNT10A, FRMD6, SERPINE1, WNT7A, WNT9A, FZD10, FGF1	113	151	6879	3.22522	0.804298	0.11585	0.106938
KEGG_PATHWAY	hsa05169:Epstein-Barr virus infection	7	2.4911	0.0143029	NFKBIA, TNFAIP3, PIK3CD, VIM, CD44, RELB, NFKB2	113	122	6879	3.49289	0.872557	0.136354	0.125866
KEGG_PATHWAY	hsa04151:PI3K-Akt signaling pathway	12	4.27046	0.0242749	FGF17, COL5A1, NOS3, ITGA2, COL5A3, DDIT4, PDGFB, SPP1, TNC, PIK3CD, ITGAV, FGF1	113	345	6879	2.11743	0.970227	0.216957	0.200268
KEGG_PATHWAY	hsa04550:Signaling pathways regulating pluripotency of stem cells	7	2.4911	0.0262921	WNT10B, WNT10A, WNT7A, PIK3CD, WNT9A, FZD10, INHBE	113	140	6879	3.04381	0.977854	0.221163	0.20415
KEGG_PATHWAY	hsa04514:Cell adhesion molecules (CAMs)	7	2.4911	0.0279409	CNTNAP2, CLDN4, SELPLG, SDC4, NRCAM, ITGAV, ESAM	113	142	6879	3.00093	0.98262	0.221975	0.2049
KEGG_PATHWAY	hsa04670:Leukocyte transendothelial migration	6	2.13523	0.0391086	CLDN4, MYL7, CXCR4, PIK3CD, ESAM, MMP9	113	115	6879	3.17614	0.99667	0.294344	0.271702
KEGG_PATHWAY	hsa04350:TGF-beta signaling pathway	5	1.77936	0.0476057	CDKN2B, FST, PITX2, LEFTY2, INHBE	113	84	6879	3.62358	0.999065	0.336071	0.310219
KEGG_PATHWAY	hsa05222:Small cell lung cancer	5	1.77936	0.049353	NFKBIA, CDKN2B, ITGA2, PIK3CD, ITGAV	113	85	6879	3.58095	0.999281	0.336071	0.310219
KEGG_PATHWAY	hsa05202:Transcriptional misregulation in cancer	7	2.4911	0.0544741	CXCL8, PLAU, IGFBP3, NFKBIZ, PLAT, MMP9, RUNX1	113	167	6879	2.55169	0.999668	0.340747	0.314536
KEGG_PATHWAY	hsa04974:Protein digestion and absorption	5	1.77936	0.0548054	COL17A1, COL5A1, COL22A1, COL5A3, COL7A1	113	88	6879	3.45887	0.999684	0.340747	0.314536
KEGG_PATHWAY	hsa05134:Legionellosis	4	1.42349	0.0572811	NFKBIA, CXCL8, CXCL1, NFKB2	113	54	6879	4.50934	0.999783	0.3413	0.315046
KEGG_PATHWAY	hsa04621:NOD-like receptor signaling pathway	4	1.42349	0.0625603	NFKBIA, CXCL8, TNFAIP3, CXCL1	113	56	6879	4.34829	0.999903	0.357845	0.330318
KEGG_PATHWAY	hsa04915:Estrogen signaling pathway	5	1.77936	0.0774546	NOS3, GPER1, PIK3CD, MMP9, HBEGF	113	99	6879	3.07455	0.99999	0.422198	0.389721
KEGG_PATHWAY	hsa04916:Melanogenesis	5	1.77936	0.0797158	WNT10B, WNT10A, WNT7A, WNT9A, FZD10	113	100	6879	3.04381	0.999993	0.422198	0.389721
KEGG_PATHWAY	hsa04620:Toll-like receptor signaling pathway	5	1.77936	0.0939626	NFKBIA, CXCL8, SPP1, PIK3CD, MAP3K8	113	106	6879	2.87151	0.999999	0.454463	0.419504
KEGG_PATHWAY	hsa05146:Amoebiasis	5	1.77936	0.0939626	CXCL8, COL5A1, COL5A3, PIK3CD, SERPINB9	113	106	6879	2.87151	0.999999	0.454463	0.419504
KEGG_PATHWAY	hsa04115:p53 signaling pathway	4	1.42349	0.0953419	GADD45B, IGFBP3, SERPINE1, SFN	113	67	6879	3.63439	0.999999	0.454463	0.419504

### Sheet: d3
Supplemental Table 2. KEGG pathway analysis of up-regulated genes in co-cultured H9 hES cells
Category	Term	Count	%	PValue	Genes	List Total	Pop Hits	Pop Total	Fold Enrichment	Bonferroni	Benjamini	FDR
KEGG_PATHWAY	hsa05205:Proteoglycans in cancer	11	5.26316	6.17806e-05	WNT10B, SDC4, PLAU, CAV2, WNT7A, TWIST1, PIK3CD, FLNC, MMP9, CD44, HBEGF	77	200	6879	4.91357	0.00953058	0.00713635	0.00658385
KEGG_PATHWAY	hsa04010:MAPK signaling pathway	12	5.74163	9.20819e-05	IL1A, NR4A1, DUSP10, GADD45A, PDGFB, RAC2, MAP3K8, FLNC, FGF1, DUSP8, RELB, NFKB2	77	253	6879	4.23736	0.014172	0.00713635	0.00658385
KEGG_PATHWAY	hsa04668:TNF signaling pathway	8	3.82775	0.000163745	CREB3L1, TNFAIP3, PIK3CD, CXCL1, MAP3K8, JUNB, MMP9, CREB5	77	107	6879	6.67945	0.0250632	0.00846017	0.00780519
KEGG_PATHWAY	hsa04060:Cytokine-cytokine receptor interaction	11	5.26316	0.000308305	IL1A, IL15RA, IL11, CXCL8, CD70, IL24, CXCL1, LTB, CXCL14, CXCL5, INHBE	77	243	6879	4.04409	0.0466705	0.0119468	0.0110219
KEGG_PATHWAY	hsa04064:NF-kappa B signaling pathway	6	2.87081	0.00263191	CXCL8, PLAU, TNFAIP3, LTB, RELB, NFKB2	77	87	6879	6.16122	0.335343	0.0815891	0.0752726
KEGG_PATHWAY	hsa04915:Estrogen signaling pathway	6	2.87081	0.0045988	NOS3, CREB3L1, PIK3CD, MMP9, CREB5, HBEGF	77	99	6879	5.4144	0.510543	0.114636	0.105761
KEGG_PATHWAY	hsa04115:p53 signaling pathway	5	2.39234	0.00623433	CDK6, CDKN2A, GADD45A, SERPINE1, SFN	77	67	6879	6.66699	0.620669	0.114636	0.105761
KEGG_PATHWAY	hsa04931:Insulin resistance	6	2.87081	0.00663853	MLXIPL, NOS3, CREB3L1, PIK3CD, CD36, CREB5	77	108	6879	4.9632	0.64385	0.114636	0.105761
KEGG_PATHWAY	hsa05166:HTLV-I infection	9	4.30622	0.00665627	IL15RA, WNT10B, CDKN2A, PDGFB, WNT7A, PIK3CD, ATF3, RELB, NFKB2	77	254	6879	3.16551	0.644834	0.114636	0.105761
KEGG_PATHWAY	hsa05218:Melanoma	5	2.39234	0.00764577	CDK6, CDKN2A, PDGFB, PIK3CD, FGF1	77	71	6879	6.29138	0.695671	0.118509	0.109334
KEGG_PATHWAY	hsa05219:Bladder cancer	4	1.91388	0.0102237	CXCL8, CDKN2A, MMP9, HBEGF	77	41	6879	8.71587	0.796651	0.138426	0.127709
KEGG_PATHWAY	hsa05200:Pathways in cancer	11	5.26316	0.0107169	WNT10B, CXCL8, CDK6, CDKN2A, PDGFB, RAC2, WNT7A, PIK3CD, FGF1, MMP9, NFKB2	77	393	6879	2.50055	0.811768	0.138426	0.127709
KEGG_PATHWAY	hsa04151:PI3K-Akt signaling pathway	10	4.78469	0.0132321	NR4A1, CDK6, NOS3, CREB3L1, DDIT4, PDGFB, TNC, PIK3CD, FGF1, CREB5	77	345	6879	2.5895	0.873139	0.157767	0.145553
KEGG_PATHWAY	hsa04380:Osteoclast differentiation	6	2.87081	0.0145803	IL1A, PIK3CD, JUNB, FOSL2, RELB, NFKB2	77	131	6879	4.0918	0.897366	0.161425	0.148928
KEGG_PATHWAY	hsa05323:Rheumatoid arthritis	5	2.39234	0.0159492	IL1A, IL11, CXCL8, LTB, CXCL5	77	88	6879	5.076	0.91726	0.164809	0.152049
KEGG_PATHWAY	hsa05161:Hepatitis B	6	2.87081	0.0216825	CXCL8, CDK6, CREB3L1, PIK3CD, MMP9, CREB5	77	145	6879	3.69673	0.966552	0.21005	0.193788
KEGG_PATHWAY	hsa05203:Viral carcinogenesis	7	3.34928	0.0252679	CDK6, CDKN2A, CREB3L1, PIK3CD, HDAC9, CREB5, NFKB2	77	205	6879	3.05055	0.981067	0.230384	0.212547
KEGG_PATHWAY	hsa05214:Glioma	4	1.91388	0.0347273	CDK6, CDKN2A, PDGFB, PIK3CD	77	65	6879	5.4977	0.995824	0.283302	0.261369
KEGG_PATHWAY	hsa05212:Pancreatic cancer	4	1.91388	0.0347273	CDK6, CDKN2A, RAC2, PIK3CD	77	65	6879	5.4977	0.995824	0.283302	0.261369
KEGG_PATHWAY	hsa05206:MicroRNAs in cancer	8	3.82775	0.0378246	CDK6, PLAU, CDKN2A, DDIT4, PDGFB, TNC, MMP9, CD44	77	286	6879	2.49896	0.997462	0.293141	0.270446
KEGG_PATHWAY	hsa05169:Epstein-Barr virus infection	5	2.39234	0.0454891	TNFAIP3, PIK3CD, CD44, RELB, NFKB2	77	122	6879	3.66138	0.999265	0.335753	0.309759
KEGG_PATHWAY	hsa04360:Axon guidance	5	2.39234	0.0513919	SEMA7A, RGS3, UNC5A, RAC2, RND1	77	127	6879	3.51723	0.999719	0.362079	0.334047
KEGG_PATHWAY	hsa04062:Chemokine signaling pathway	6	2.87081	0.0541914	CXCL8, RAC2, PIK3CD, CXCL1, CXCL14, CXCL5	77	186	6879	2.88186	0.999822	0.365203	0.336929
KEGG_PATHWAY	hsa05132:Salmonella infection	4	1.91388	0.0635577	IL1A, CXCL8, CXCL1, FLNC	77	83	6879	4.30543	0.999962	0.410477	0.378698
KEGG_PATHWAY	hsa04640:Hematopoietic cell lineage	4	1.91388	0.0711007	IL1A, IL11, CD36, CD44	77	87	6879	4.10748	0.999989	0.419345	0.38688
KEGG_PATHWAY	hsa04512:ECM-receptor interaction	4	1.91388	0.0711007	SDC4, TNC, CD36, CD44	77	87	6879	4.10748	0.999989	0.419345	0.38688
KEGG_PATHWAY	hsa05215:Prostate cancer	4	1.91388	0.0730472	CREB3L1, PDGFB, PIK3CD, CREB5	77	88	6879	4.0608	0.999992	0.419345	0.38688
KEGG_PATHWAY	hsa04510:Focal adhesion	6	2.87081	0.0768356	CAV2, PDGFB, RAC2, TNC, PIK3CD, FLNC	77	206	6879	2.60207	0.999996	0.42534	0.392411
KEGG_PATHWAY	hsa04932:Non-alcoholic fatty liver disease (NAFLD)	5	2.39234	0.0852414	IL1A, MLXIPL, CXCL8, PIK3CD, COX6B2	77	151	6879	2.9582	0.999999	0.4556	0.420328
