## Supplementary Table 3 for "RNA Sensing and Innate Immunity Constitutes a Barrier for Interspecies Chimerism"

### Sheet: Table S2
Supplementary Table 3: Primers information
	Name					Sequence
sgRNAs	Mavs #1 (mouse)					GGGAACCGGGACACACTCTGGGG
	Mavs #2 (mouse)					GGTCACAACATCCCTGACCATGG
	Ddx58 #1 (mouse)					GATATCATTTGGATCAACTGTGG
	Ddx58 #2 (mouse)					ATGTCTTATCAGATCCGACAAGG
	Irf7 #1 (mouse)					GGCAGGTTAACTCCACTAGGTGG
	Irf7 #2 (mouse)					CCGGCATCACTAGAAAGCAGAGG
	Ifih1 (mouse)					CACCTGTGGTAACACCAGCGCGG
Sequencing Primers	Mavs sgRNA#1 (mouse)					F: GCCTGCAAACCTTGATGTGG; R: GCAATGGCCCAGGAAAAAGG
	Mavs sgRNA#2 (mouse)					F: GGAGACTAGATGCCCCAAGC; R: TGCTAAGGGGTCCACAGGTA
	Ddx58 sgRNA#1 (mouse)					F: CAACCTGTCAGCCTCATGGT; R: GGGGGCAACTTTAACTGCAA
	Ddx58 sgRNA#2 (mouse)					F: GTGCTGGACAGGGCAAAAAG; R: AACAGCGCCTCTGATGGAAA
	Irf7 sgRNA#1 (mouse)					F: TCAAGGTGGTACCCAGTCCT; R: TAGATCCAAGCTCCCGGCTA
	Irf7 sgRNA#2 (mouse)					F: TGGTGGTTTGGGAACAGAGG; R: TTGGGCAGATGGGTGTTCTC
	Ifih1 (mouse)					F: CTACTTGGTACCTGCGGCTC; R: GCAAGTGGAGACACTCGTCA
qPCR Primers (mouse)	Cxcl10					F: ATGACGGGCCAGTGAGAATG; R: GAGGCTCTCTGCTGTCCATC
	Ddx58					F: CAGAACAAACCGGGCAACAG; R: CGGCCTCTGGTTTGGATCAT
	Ifih1					F: CTCAGGAGTTACCGAACGGG; R: TTTTCTCCCGAGCAGACCAG
	Ifit1					F: CCCAGAGAACAGCTACCACC; R: TGTCAAGGAACTGGACCTGC
	Ifitm3					F: CAACATGCCCAGAGAGGTGT; R: CTTAGCAGTGGAGGCGTAGG
	Irf7					F: TATGGGCAAGTGCAAGGTGT; R: CCAGCTTCACCAGGATCAGG
	Isg15					F: AAAGGTGAAGATGCTGGGGG; R: TTCGTTCCTCACCAGGATGC
	Isg20					F: CAAGTACATCCGACCCGAGG; R: AGTCGTGCTTCAGGTCATGG
	Gapdh					F: TGCACCACCAACTGCTTAGC; R: GGCATGGACTGTGGTCATGAG
Genomic PCR primers	TPA-25 Alu (human)					F: GTAAGAGTTCCGTAACAGGACAGCT; R: CCCCACCCTAGGAGAACTTCTCTTT
	PTGER2 (human & mouse)					F: TACCTGCAGCTGTACGCCAC; R: GCCAGGAGAATGAGGTGGTC
Underlined, PAM sequences; F: forward primer; R: reverse primer
