## Supplementary Table 4 for "RNA Sensing and Innate Immunity Constitutes a Barrier for Interspecies Chimerism"

### Sheet: Sheet1
Supplementary Table 4: Primary and secondary antibodies
Primary Antibody	Species	Manufacture	Catalog Number	Application	Dilution
OCT-3/4	Mouse	Santa Cruz Biotechnology	sc-5279	Immunostaining	1:500
SOX2	Mouse	Santa Cruz Biotechnology	sc-365823	Immunostaining	1:500
MAVS	Mouse	Santa Cruz Biotechnology	sc-365334	Western Blot	1:1000
IRF3	Rabbit	Cell Signaling Technology	#4302	Native gel electrophoresis	1:1000
GFP	Chicken	AVES	#GFP-1010	Immunostaining	1:500
β-Tubulin	Mouse	Sigma	T8328	Western Blot	1:2000
Secondary Antibody	Species	Manufacture	Catalog Number	Application	Dilution
Anti-rabbit IgG, HRP-linked antibody	Goat	Cell Signaling Technology	#7074	Native gel electrophoresis	1:2000
Anti-mouse IgG, HRP-linked antibody	Horse	Cell Signaling Technology	#7076	Western Blot	1:2000
anti-Mouse IgG2b, Alexa Fluor 594	Goat	Invitrogen	A-21145	Immunostaining	1:500
anti-Mouse IgG1, Alexa Fluor 488	Goat	Invitrogen	A-21121	Immunostaining	1:500
anti-Chicken IgY (H+L), FITC	Donkey	Invitrogen	#SA1-72000	Immunostaining	1:200
